# CoV-AbDab: the Coronavirus Antibody Database

**DOI:** 10.1101/2020.05.15.077313

**Authors:** Matthew I. J. Raybould, Aleksandr Kovaltsuk, Claire Marks, Charlotte M. Deane

## Abstract

The emergence of a novel strain of betacoronavirus, SARS-CoV-2, has led to a pandemic that has been associated with hundreds of thousands of deaths. Research is ongoing around the world to create vaccines and therapies to minimise rates of disease spread and mortality. Crucial to these efforts are molecular characterisations of neutralising antibodies to SARS-CoV-2. Such antibodies would be valuable for measuring vaccine efficacy, diagnosing exposure, and developing effective biotherapeutics. Here, we describe our new database, CoV-AbDab, which already contains data on over 380 published/patented antibodies and nanobodies known to bind to at least one betacoronavirus. This database is the first consolidation of antibodies known to bind SARS-CoV-2 and other betacoronaviruses such as SARS-CoV-1 and MERS-CoV. We supply relevant metadata such as evidence of cross-neutralisation, antibody/nanobody origin, full variable domain sequence (where available) and germline assignments, epitope region, links to relevant PDB entries, homology models, and source literature. Our preliminary analysis exemplifies a spectrum of potential applications for the database, including identifying characteristic germline usage biases in receptor-binding domain antibodies and contextualising the diagnostic value of the SARS-CoV binding CDRH3s through comparison to over 500 million antibody sequences from SARS-CoV serologically naive individuals. Community submissions are invited to ensure CoV-AbDab is efficiently updated with the growing body of data analysing SARS-CoV-2. CoV-AbDab is freely available and downloadable on our website at *http://opig.stats.ox.ac.uk/webapps/coronavirus*.
