## Supplementary File 1 for "CoV-AbDab: the Coronavirus Antibody Database"

### Sheet: Sheet1
CDRH3 Sequence	Binding Abs	SARS Epitope	% CDRH3 Match in OAS	Number OAS Matches	Number of OAS Studies	Isotypes	Studies
ARDGYGSGSDYYYYYYMDV	256	RBD	100	6	2	G,M	Briney et al. (https://www.nature.com/articles/s41586-019-0879-y),Johnson et al. (https://www.nature.com/articles/s41467-018-06424-6)
ARDYDILTGYSNYYGMDV	3H12	RBD	100	1	1	M	Briney et al. (https://www.nature.com/articles/s41586-019-0879-y)
ARDPLGYCSSTSCSYFDY	3C7;5E10[.1,.2];6B1	RBD	100	13	3	M	Briney et al. (https://www.nature.com/articles/s41586-019-0879-y),Thornqvist et al. (https://www.sciencedirect.com/science/article/pii/S2352340918304785),Levin et al. (http://www.sciencedirect.com/science/article/pii/S0091674916307795)
ARGDSSGYYYYFDY	S304	RBD	100	139	11	D,G,M	Briney et al. (https://www.nature.com/articles/s41586-019-0879-y),Ghraichy et al. (https://www.biorxiv.org/content/10.1101/609651v1),Gidoni et al. (https://www.nature.com/articles/s41467-019-08489-3),Liao et al. (https://www.ncbi.nlm.nih.gov/pmc/articles/PMC3637846/),Ellebedy et al. (https://www.nature.com/articles/ni.3533),Galson 2015 et al. (https://www.sciencedirect.com/science/article/pii/S23…
AKATTVTTYFDY	2G7	S Unk	100	7	1	M	Briney et al. (https://www.nature.com/articles/s41586-019-0879-y)
ARGISPFYFDY	CR3014	RBD	100	1	1	M	Briney et al. (https://www.nature.com/articles/s41586-019-0879-y)
ARGDFYWFDP	1B5;2B10.4;5D1.3	S NTD	100	1	1	M	Briney et al. (https://www.nature.com/articles/s41586-019-0879-y)
ARDRSYYLDY	80R;80R-cs5;80R-cs25;80R-cs34;80R-cs84;80R-cs110	RBD	100	12	2	M	Briney et al. (https://www.nature.com/articles/s41586-019-0879-y),Gidoni et al. (https://www.nature.com/articles/s41467-019-08489-3)
AGGRYLDY	5E4	RBD	100	11	1	Bulk	Meng et al. (https://www.ncbi.nlm.nih.gov/pmc/articles/PMC5679700/)
AGGTYLDY	1G3;5D1.5;5E1[.1,.2,.3]	S Unk	100	2	2	M	Briney et al. (https://www.nature.com/articles/s41586-019-0879-y),Palanichamy et al. (https://www.ncbi.nlm.nih.gov/pubmed/25100740)
ATYYYDSSGYSYGMDV	31B9	RBD	94	34	6	G,M	Briney et al. (https://www.nature.com/articles/s41586-019-0879-y),Ghraichy et al. (https://www.biorxiv.org/content/10.1101/609651v1),Thornqvist et al. (https://www.sciencedirect.com/science/article/pii/S2352340918304785),Levin et al. (http://www.sciencedirect.com/science/article/pii/S0091674916307795),Setliff et al. (https://www.cell.com/cell-host-microbe/pdf/S1931-3128(18)30228-2.pdf),Wu et al. …
ARGVAVAGTWDWFDP	B1	S2	93	54	6	G,M	Briney et al. (https://www.nature.com/articles/s41586-019-0879-y),Ghraichy et al. (https://www.biorxiv.org/content/10.1101/609651v1),Waltari et al. (https://www.frontiersin.org/articles/10.3389/fimmu.2018.00628),Wu et al. (https://www.ncbi.nlm.nih.gov/pubmed/25865483),Galson 2015 et al. (https://www.sciencedirect.com/science/article/pii/S2352396415302176),Zhu et al. (https://www.ncbi.nlm.nih.gov/…
ARGGDGERFDY	4D4[.1,.2,.3]	S NTD	91	100	7	D,G,M	Briney et al. (https://www.nature.com/articles/s41586-019-0879-y),Ghraichy et al. (https://www.biorxiv.org/content/10.1101/609651v1),Galson 2015 et al. (https://www.sciencedirect.com/science/article/pii/S2352396415302176),Gidoni et al. (https://www.nature.com/articles/s41467-019-08489-3),Tipton et al. (https://www.ncbi.nlm.nih.gov/pubmed/26006014),Jiang et al. (http://stm.sciencemag.org/content/5…
ARDTVMGGMDV	m396	RBD	91	35	6	D,G,M	Briney et al. (https://www.nature.com/articles/s41586-019-0879-y),Ghraichy et al. (https://www.biorxiv.org/content/10.1101/609651v1),Galson 2015 et al. (https://www.sciencedirect.com/science/article/pii/S2352396415302176),Gidoni et al. (https://www.nature.com/articles/s41467-019-08489-3),Davis et al. (https://www.sciencedirect.com/science/article/pii/S0092867419304556),Vander Heiden et al. (https…
ARGFERYYFDS	S237	RBD	91	23	1	G,M	Briney et al. (https://www.nature.com/articles/s41586-019-0879-y)
AKGLTPLYFDY	CR3013	RBD	91	7	3	G,M	Briney et al. (https://www.nature.com/articles/s41586-019-0879-y),Waltari et al. (https://www.frontiersin.org/articles/10.3389/fimmu.2018.00628),Vander Heiden et al. (https://www.ncbi.nlm.nih.gov/pubmed/28087666)
ARVGYYGDYAWGYYYYGMDV	12E	RBD	90	10	2	M	Briney et al. (https://www.nature.com/articles/s41586-019-0879-y),Vergani et al. (https://www.frontiersin.org/articles/10.3389/fimmu.2017.01157)
ARDQWWGSDY	201	RBD	90	60	6	A,G,M	Briney et al. (https://www.nature.com/articles/s41586-019-0879-y),Waltari et al. (https://www.frontiersin.org/articles/10.3389/fimmu.2018.00628),Meng et al. ('https://www.ncbi.nlm.nih.gov/pmc/articles/PMC5679700),Davis et al. (https://www.sciencedirect.com/science/article/pii/S0092867419304556),Setliff et al. (https://www.cell.com/cell-host-microbe/pdf/S1931-3128(18)30228-2.pdf),Tipton et al. (ht…
AREISTSPDY	7S2	S Unk	90	24	4	M	Briney et al. (https://www.nature.com/articles/s41586-019-0879-y),Ghraichy et al. (https://www.biorxiv.org/content/10.1101/609651v1),Tipton et al. (https://www.ncbi.nlm.nih.gov/pubmed/26006014),Ohm-Laursen et al. (https://www.frontiersin.org/articles/10.3389/fimmu.2018.01976)
ARNFGEDFDY	27D	RBD	90	16	1	M	Briney et al. (https://www.nature.com/articles/s41586-019-0879-y)
ARDWGYSFGD	8C	RBD	90	10	2	A,M	Briney et al. (https://www.nature.com/articles/s41586-019-0879-y),Ellebedy et al. (https://www.nature.com/articles/ni.3533)
ARVEYYYGSGSYMPWYFDL	31B5	RBD	89	1	1	M	Briney et al. (https://www.nature.com/articles/s41586-019-0879-y)
AAEMATIQNYYYYYGMDV	S219	RBD	89	6	4	D,M	Briney et al. (https://www.nature.com/articles/s41586-019-0879-y),Ghraichy et al. (https://www.biorxiv.org/content/10.1101/609651v1),Thornqvist et al. (https://www.sciencedirect.com/science/article/pii/S2352340918304785),Levin et al. (http://www.sciencedirect.com/science/article/pii/S0091674916307795)
ASDYFDSSGYYHSFDY	S306	S non-RBD	88	14	4	D,G,M	Briney et al. (https://www.nature.com/articles/s41586-019-0879-y),Meng et al. (https://www.ncbi.nlm.nih.gov/pmc/articles/PMC5679700),Gidoni et al. (https://www.nature.com/articles/s41467-019-08489-3),Ellebedy et al. (https://www.nature.com/articles/ni.3533)
ARGPHSFGSGSYPFDY	4E2;4G2;5C12.2;6C1	RBD	88	8	1	M	Briney et al. (https://www.nature.com/articles/s41586-019-0879-y)
AKGGYCTGGVCSSLDY	S2b	S2	88	6	2	M	Briney et al. (https://www.nature.com/articles/s41586-019-0879-y),Waltari et al. (https://www.frontiersin.org/articles/10.3389/fimmu.2018.00628)
ARGPHTFGSGSYPFDY	3F3;4A10;5A5;5C12.1;5D1.4;6B5;6C2	RBD	88	3	1	M	Briney et al. (https://www.nature.com/articles/s41586-019-0879-y)
ARETRHYSHGLNWFDP	S215	RBD	88	2	1	M	Briney et al. (https://www.nature.com/articles/s41586-019-0879-y)
AVGRYLDY	3A7;5A7;5D1.1;5D3;5D6;6B8	RBD	88	189	14	A,D,G,M	Briney et al. (https://www.nature.com/articles/s41586-019-0879-y),Ghraichy et al. (https://www.biorxiv.org/content/10.1101/609651v1),Gidoni et al. (https://www.nature.com/articles/s41467-019-08489-3),Liao et al. (https://www.ncbi.nlm.nih.gov/pmc/articles/PMC3637846/),Ellebedy et al. (https://www.nature.com/articles/ni.3533),Galson 2015 et al. (https://www.sciencedirect.com/science/article/pii/S23…
ARGLSLRP	CR3015	RBD	88	144	5	D,G,M	Briney et al. (https://www.nature.com/articles/s41586-019-0879-y),Ghraichy et al. (https://www.biorxiv.org/content/10.1101/609651v1),Galson 2016 et al. (https://genomemedicine.biomedcentral.com/articles/10.1186/s13073-016-0322-z),Galson et al. 2015 (https://www.sciencedirect.com/science/article/pii/S2352396415302176),Ellebedy et al. (https://www.nature.com/articles/ni.3533)
ARERWLQIGEDAFDI	26H	RBD	87	108	4	D,G,M	Briney et al. (https://www.nature.com/articles/s41586-019-0879-y),Ghraichy et al. (https://www.biorxiv.org/content/10.1101/609651v1),Gidoni et al. (https://www.nature.com/articles/s41467-019-08489-3),Zhou et al. (https://doi.org/10.1016/j.cell.2015.05.007)
ARAYSSTPDYGMDV	AS3-3	S Unk	86	24	5	D,M	Briney et al. (https://www.nature.com/articles/s41586-019-0879-y),Ghraichy et al. (https://www.biorxiv.org/content/10.1101/609651v1),Gidoni et al. (https://www.nature.com/articles/s41467-019-08489-3),Ellebedy et al. (https://www.nature.com/articles/ni.3533),Davis et al. (https://www.sciencedirect.com/science/article/pii/S0092867419304556)
AKKQTSSGWYGKDY	S2a	S2	86	4	1	G,M	Briney et al. (https://www.nature.com/articles/s41586-019-0879-y)
AGGMGDV	2B10[.1,.2,.3]	S Unk	86	102	12	D,G,M	Briney et al. (https://www.nature.com/articles/s41586-019-0879-y),Ghraichy et al. (https://www.biorxiv.org/content/10.1101/609651v1),Gidoni et al. (https://www.nature.com/articles/s41467-019-08489-3),Ellebedy et al. (https://www.nature.com/articles/ni.3533),Galson 2015 et al. (https://www.sciencedirect.com/science/article/pii/S2352396415302176),Tipton et al. (https://www.ncbi.nlm.nih.gov/pubmed/2…
ARLRPNSSGWTDY	28G	RBD	85	41	3	M	Briney et al. (https://www.nature.com/articles/s41586-019-0879-y),Vergani et al. (https://www.frontiersin.org/articles/10.3389/fimmu.2017.01157),Jiang et al. (http://stm.sciencemag.org/content/5/171/171ra19)
AKDGSPRTPSFDY	CR3006	RBD	85	11	4	G,M	Briney et al. (https://www.nature.com/articles/s41586-019-0879-y),Ghraichy et al. (https://www.biorxiv.org/content/10.1101/609651v1),Thornqvist et al. (https://www.sciencedirect.com/science/article/pii/S2352340918304785),Levin et al. (http://www.sciencedirect.com/science/article/pii/S0091674916307795)
ARYYSRSLKAFDY	CR3002	S Unk	85	1	1	M	Briney et al. (https://www.nature.com/articles/s41586-019-0879-y)
ATRTYDSSGYRPYYYGLDV	S310	S non-RBD	84	1	1	M	Briney et al. (https://www.nature.com/articles/s41586-019-0879-y)
AGGSGISTPMDV	CR3022	RBD	83	3	1	M	Briney et al. (https://www.nature.com/articles/s41586-019-0879-y)
ASPLRNYGDLLY	S227	RBD	83	1	1	Bulk	Meng et al. (https://www.ncbi.nlm.nih.gov/pmc/articles/PMC5679700/)
ARDLWWNDQAHYYGMDV	S315	RBD	82	4	2	M	Briney et al. (https://www.nature.com/articles/s41586-019-0879-y),Ghraichy et al. (https://www.biorxiv.org/content/10.1101/609651v1)
ARHRFRHVFDY	CR3001	S Unk	82	851	9	A,D,E,G,M	Briney et al. (https://www.nature.com/articles/s41586-019-0879-y),Ghraichy et al. (https://www.biorxiv.org/content/10.1101/609651v1),Davis et al. (https://www.sciencedirect.com/science/article/pii/S0092867419304556),Levin et al. (http://www.sciencedirect.com/science/article/pii/S0091674916307795),Zhu et al. (https://www.ncbi.nlm.nih.gov/pmc/articles/PMC3808619),Jiang et al. (http://stm.sciencemag…
AKFNPFTSFDY	CR3018	S NTD	82	21	2	G,M	Briney et al. (https://www.nature.com/articles/s41586-019-0879-y),Gidoni et al. (https://www.nature.com/articles/s41467-019-08489-3)
ARDVKGHIVVMTSLDY	S218	RBD	81	1	1	M	Briney et al. (https://www.nature.com/articles/s41586-019-0879-y)
ARARPSDPYDGSGFDAFDI	23E	RBD	79	14	2	G,M,Bulk	Briney et al. (https://www.nature.com/articles/s41586-019-0879-y),Setliff et al. (https://www.cell.com/cell-host-microbe/pdf/S1931-3128(18)30228-2.pdf)
ARLESATQPLGYYFYGMDV	S109	RBD	79	6	2	M	Briney et al. (https://www.nature.com/articles/s41586-019-0879-y),Wu et al. (https://www.ncbi.nlm.nih.gov/pmc/articles/PMC3516815/)
AKGLFMVTTYAFDY	CR3009	S NTD	79	76	6	G,M	Briney et al. (https://www.nature.com/articles/s41586-019-0879-y),Galson 2015 et al. (https://www.sciencedirect.com/science/article/pii/S2352396415302176),Gidoni et al. (https://www.nature.com/articles/s41467-019-08489-3),Levin et al. (http://www.sciencedirect.com/science/article/pii/S0091674916307795),Thornqvist et al. (https://www.sciencedirect.com/science/article/pii/S2352340918304785),Waltari…
AKDLFGYCRSTSCESLDD	S127	RBD	78	14	1	G,M	Briney et al. (https://www.nature.com/articles/s41586-019-0879-y)
ARQGDYSGPSINY	11A	RBD	77	22	6	D,G,M	Briney et al. (https://www.nature.com/articles/s41586-019-0879-y),Galson 2015 et al. (https://www.sciencedirect.com/science/article/pii/S2352396415302176),Levin et al. (http://www.sciencedirect.com/science/article/pii/S0091674916307795),Jiang et al. (http://stm.sciencemag.org/content/5/171/171ra19),Ghraichy et al. (https://www.biorxiv.org/content/10.1101/609651v1),Thornqvist et al. (https://www.s…
ARDQGWGWDGTEYYSDY	91M	RBD	76	2	1	M	Briney et al. (https://www.nature.com/articles/s41586-019-0879-y)
ARDLQMRVVVVSNFDY	S228	RBD	75	12	2	M	Briney et al. (https://www.nature.com/articles/s41586-019-0879-y),Gupta et al. (https://doi.org/10.4049/jimmunol.1601850)
ARDDLSDYGEWLGPDY	92N	RBD	75	6	3	M	Briney et al. (https://www.nature.com/articles/s41586-019-0879-y),Waltari et al. (https://www.frontiersin.org/articles/10.3389/fimmu.2018.00628),Galson 2015 et al. (https://www.sciencedirect.com/science/article/pii/S2352396415302176)
ARDIRHLIVVVSDMDV	S111	RBD	75	4	2	D,M	Briney et al. (https://www.nature.com/articles/s41586-019-0879-y),Ghraichy et al. (https://www.biorxiv.org/content/10.1101/609651v1)
ARGDVPVGTGWVFDF	S222	RBD	73	3	1	M	Briney et al. (https://www.nature.com/articles/s41586-019-0879-y)
AKDRFQFARSWYGDYFDY	S110	RBD+non-RBD	72	12	3	G,M	Briney et al. (https://www.nature.com/articles/s41586-019-0879-y),Galson 2015 et al. (https://www.sciencedirect.com/science/article/pii/S2352396415302176),Gidoni et al. (https://www.nature.com/articles/s41467-019-08489-3)
AREPGSGGYRYDSEAFDV	7S1	S Unk	72	3	1	M	Briney et al. (https://www.nature.com/articles/s41586-019-0879-y)
ARERDDIFPMGLNAFDI	S303	RBD	71	29	7	G,M	Briney et al. (https://www.nature.com/articles/s41586-019-0879-y),Galson 2015 et al. (https://www.sciencedirect.com/science/article/pii/S2352396415302176),Levin et al. (http://www.sciencedirect.com/science/article/pii/S0091674916307795), Thornqvist et al. (https://www.sciencedirect.com/science/article/pii/S2352340918304785),Gidoni et al. (https://www.nature.com/articles/s41467-019-08489-3),Wu et …
ARDYTRGAWFGESLIGGFDN	S309	RBD	70	2	1	M	Briney et al. (https://www.nature.com/articles/s41586-019-0879-y)
ARDSSWQSTGWPINWFDR	S226	RBD	67	61	7	D,G,M	Briney et al. (https://www.nature.com/articles/s41586-019-0879-y),Galson 2016 et al. (https://genomemedicine.biomedcentral.com/articles/10.1186/s13073-016-0322-z),Gupta et al. (https://doi.org/10.4049/jimmunol.1601850),Levin et al. (http://www.sciencedirect.com/science/article/pii/S0091674916307795),Waltari et al. (https://www.frontiersin.org/articles/10.3389/fimmu.2018.00628),Ghraichy et al. (ht…
TEEGSGSEGPIEFDY	32D4	RBD	67	44	3	G,M	Briney et al. (https://www.nature.com/articles/s41586-019-0879-y),Galson 2015 et al. (https://www.sciencedirect.com/science/article/pii/S2352396415302176),Ellebedy et al. (https://www.nature.com/articles/ni.3533)
ARQSHSTRGGWHFSP	S224	RBD	67	7	5	A,M	Briney et al. (https://www.nature.com/articles/s41586-019-0879-y),Ghraichy et al. (https://www.biorxiv.org/content/10.1101/609651v1),Thornqvist et al. (https://www.sciencedirect.com/science/article/pii/S2352340918304785),Levin et al. (http://www.sciencedirect.com/science/article/pii/S0091674916307795),Davis et al. (https://www.sciencedirect.com/science/article/pii/S0092867419304556)
AKDISLVFWSVNPPRNGMDV	S225	RBD	65	1	1	M	Briney et al. (https://www.nature.com/articles/s41586-019-0879-y)
ARINTAAYDYDSTTFDI	S124	RBD	65	18	2	M	Briney et al. (https://www.nature.com/articles/s41586-019-0879-y),Galson 2015 et al. (https://www.sciencedirect.com/science/article/pii/S2352396415302176)
ARQLSYCSTGVSCPGAI	10C	RBD	65	3	1	M	Briney et al. (https://www.nature.com/articles/s41586-019-0879-y)
ARDDNLDRHWPLRLGGY	S231	RBD	65	1	1	M	Briney et al. (https://www.nature.com/articles/s41586-019-0879-y)
ATVSVEGYTSGWYLGTLDF	S223	RBD	63	22	2	G,M	Briney et al. (https://www.nature.com/articles/s41586-019-0879-y),Gidoni et al. (https://www.nature.com/articles/s41467-019-08489-3)
KGIYDVTGSSFDS	15D	RBD	62	134	5	A,G,M,Bulk	Briney et al. (https://www.nature.com/articles/s41586-019-0879-y),Ghraichy et al. (https://www.biorxiv.org/content/10.1101/609651v1),Tipton et al. (https://www.ncbi.nlm.nih.gov/pubmed/26006014),Setliff et al. (https://www.cell.com/cell-host-microbe/pdf/S1931-3128(18)30228-2.pdf),Galson 2015 et al. (https://www.sciencedirect.com/science/article/pii/S2352396415302176)
VTQRDNSRDYFPHYFHDMDV	S230	RBD	55	44	2	A,G,M	Briney et al. (https://www.nature.com/articles/s41586-019-0879-y),Tipton et al. (https://www.ncbi.nlm.nih.gov/pubmed/26006014)
SWIHRIVS	S217	RBD	50	213	11	A,D,G,M,Bulk	Briney et al. (https://www.nature.com/articles/s41586-019-0879-y),Johnson et al. (https://www.nature.com/articles/s41467-018-06424-6),Ohm-Laursen et al. (https://www.frontiersin.org/articles/10.3389/fimmu.2018.01976),Gupta et al. (https://doi.org/10.4049/jimmunol.1601850),Tipton et al. (https://www.ncbi.nlm.nih.gov/pubmed/26006014),Waltari et al. (https://www.frontiersin.org/articles/10.3389/fimm…
